# Expression of putative effectors of different *Xylella fastidiosa* subspecies/strains reveals recognition and defense activation in various model plants

**DOI:** 10.1101/2021.05.27.445625

**Authors:** Matthaios Sertedakis, Konstantinos Kotsaridis, Dimitra Tsakiri, Ana Dominguez-Ferreras, Vardis Ntoukakis, Panagiotis F. Sarris

## Abstract

The re-emergence of Gram-negative bacterium *Xylella fastidiosa* in Europe in 2013 impelled the scientific community to discover novel strategies for crop protection. The wide host range of *Xylella* indicates the existence of yet not characterized pathogenic mechanisms to overcome plant defenses. The recent uprising accuracy of a variety of bioinformatics tools, with the ability to predict the function of putative microbial protein represent a useful approach for understanding which of these proteins are associated with pathogens virulence. In this study we collected a number of putative effectors from two *X. fastidiosa* strains: Temecula1 and CoDiRo and the subspecies (ssp.) Sandyi Ann-1. We designed an *in-planta Agrobacterium* based expression system that drives the expressed proteins to the cell apoplast, in order to investigate their ability to activate defense in various model plants. Furthermore, we organized the resulted proteins according to their sequential and structural similarities via the I-TASSER online tool. We identified that various *X. fastidiosa* proteins were able to differentially elicit cell death-like phenotypes in *Nicotiana tabacum, N. sylvestris* and *N. benthamiana*. These proteins are members of different enzymatic groups: a) hydrolases/hydrolases inhibitors, b) serine proteases and c) metal transferases. Collectively, we identified structurally similar proteins that were able to differentially elicit cell death-like phenotypes in different cultivars of the same species. Our findings provide the bases for further studies on the mechanisms that underlie host-defense activation by *X. fastidiosa* putative effectors, as well as, pathogens adaptation in susceptible hosts.
