## Supplementary Table S1 for "Expression of putative effectors of different *Xylella fastidiosa* subspecies/strains reveals recognition and defense activation in various model plants"

### Sheet: Φύλλο1
Abbreviation	Species/ strain	Figure 3/ Suppl. Figure 4
Xf P303 08630	X. fastidiosa MUL0034	A
Xf Xfasm12 1869	X. fastidiosa M23	A
Xf RA12 01530	X. fastidiosa CoDiRO	A
Xf D934 08750	X. fastidiosa subsp. sandyi Ann-1	A
Xf XF 0357	X. fastidiosa 9a5c	A
Xf XFHB 01480	X. fastidiosa Hib4	A
Xf PD 1703	X. fastidiosa Temecula1	A
Xf XFLM 02800	X. fastidiosa subsp. fastidiosa GB514	A
Xt AB672 09610	Xylella taiwanensis	A
Xcc XAC0501	Xanthomonas citri pv. citri 306	A
Xax XAC29 02550	Xanthomonas axonopodis Xac29-1	A
Xf XF 0531	X. fastidiosa 9a5c	B
Xf RA12 05570	X. fastidiosa CoDiRO	B
Xf XFHB_02190	X. fastidiosa Hib4	B
Xf D934 07885	X. fastidiosa subsp. sandyi Ann-1	B
Xf PD 0956	X. fastidiosa Temecula1	B
Xf XFLM 10390	X. fastidiosa subsp. fastidiosa GB514	B
Cmi CMM 0075	Clavibacter michiganensis subsp. michiganensis	B
Rtn A6122 1844	Rathayibacter tritici	B
Amyb BKN51 21570	Amycolatopsis sp. BJA-103	B
Psni NIBR502771 19975	Pseudarthrobacter sp. NIBRBAC000502771	B
Dco SAMEA4475696 0354	Dermatophilus congolensis	B
Xf D934 09300	X. fastidiosa subsp. sandyi Ann-1	C
Xf P303 04900	X. fastidiosa MUL0034	C
Xf XF 1875	X. fastidiosa 9a5c	C
Xt AB672 06120	Xylella taiwanensis	C
Vg 11468045	Viruses (Stenotrophomonas phage phiSHP2)	C
Mb DQF64 00480	Moraxella bovis	C
Azr CJ010 14660	Azoarcus sp. DD4	C
Cf CFU 2140	Collimonas fungivorans	C
Sl SKTS 23400	Sulfurimicrobium lacus skT11	C
Cp DK843 02485	Chromobacterium phragmitis IIBBL 274-1	C
Ap HYN46 09550	Aquirhabdus parva	C
Xf PD 0915	X. fastidiosa Temecula1	D
Xf XfasM23 0971	X. fastidiosa M23	D
Xf D934 09265	X. fastidiosa subsp. sandyi Ann-1	D
Xf P303 04790	X. fastidiosa MUL0034	D
Xt AB672_06295	Xylella taiwanensis	D
Vg 40524565	Viruses (Stenotrophomonas virus SMA6)	D
Xv C7V42 11420	Xanthomonas vasicola	D
Xoo XOO2141	Xanthomonas oryzae pv. oryzae MAFF 311018	D
Xcv XCV2453	Xanthomonas campestris pv. vesicatoria	D
Xth G4Q83 08120	Xanthomonas theicola	D
Sr BAY15 1958	Stenotrophomonas rhizophila	D
Xf XfasM23 1795	X. fastidiosa M23	A (Suppl. Fig 4)
Xf PD 1702	X. fastidiosa Temecula1	A (Suppl. Fig 4)
Xf P303 08625	X. fastidiosa MUL0034	A (Suppl. Fig 4)
Xf XFLM 02795	X. fastidiosa subsp. fastidiosa GB514	A (Suppl. Fig 4)
Xf XFHB 01480	X. fastidiosa Hib4	A (Suppl. Fig 4)
Xf D934 08755	X. fastidiosa subsp. sandyi Ann-1	A (Suppl. Fig 4)
Xf XF_0358	X. fastidiosa 9a5c	A (Suppl. Fig 4)
Xf Xfasm12 1869	X. fastidiosa M12	A (Suppl. Fig 4)
Xt AB672 09610	Xylella taiwanensis	A (Suppl. Fig 4)
Xax XAC29_02550	Xanthomonas axonopodis Xac29-1	A (Suppl. Fig 4)
Xcc J172 00613	Xanthomonas citri pv. citri mf20	A (Suppl. Fig 4)
Xf PD 1211	X. fastidiosa Temecula1	A (Suppl. Fig 4)
Xf XFLM 00075	X. fastidiosa subsp. fastidiosa GB514	A (Suppl. Fig 4)
Xf XfasM23_1291	X. fastidiosa M23	A (Suppl. Fig 4)
Xf D934 12535	X. fastidiosa subsp. sandyi Ann-1	A (Suppl. Fig 4)
Xf P303 05720	Xylella fastidiosa MUL0034	A (Suppl. Fig 4)
Xf XFHB_08240	Xylella fastidiosa Hib4	A (Suppl. Fig 4)
Xf XF 2151	Xylella fastidiosa 9a5c	A (Suppl. Fig 4)
Xf Xfasm12 1355	Xylella fastidiosa M12	A (Suppl. Fig 4)
Xt AB672 09120	Xylella taiwanensis	A (Suppl. Fig 4)
Xv C7V42 02605	Xanthomonas vasicola	A (Suppl. Fig 4)
Xax XACM 0494	Xanthomonas axonopodis pv. citrumelo F1	A (Suppl. Fig 4)
Pa GZ59 04240	Pectobacterium atrosepticum 21A	B (Suppl. Fig 4)
Rs EUB48_02900	Rhodoferax sediminis CHu59-6-5	B (Suppl. Fig 4)
Xf RA12 03905	X. fastidiosa CoDiRO	B (Suppl. Fig 4)
Xf P303 10320	X. fastidiosa MUL0034	B (Suppl. Fig 4)
Xf XF 0889	X. fastidiosa 9a5c	B (Suppl. Fig 4)
Xf D934 05685	X. fastidiosa subsp. sandyi Ann-1	B (Suppl. Fig 4)
Xf RA12 03930	X. fastidiosa CoDiRO	B (Suppl. Fig 4)
Xf XFHB 10925	X. fastidiosa Hib4	B (Suppl. Fig 4)
Xf XFLM 03350	X. fastidiosa subsp. fastidiosa GB514	B (Suppl. Fig 4)
Xf Xfasm12 1959	X. fastidiosa M12	B (Suppl. Fig 4)
Xf XfasM23 1895	X. fastidiosa M23	B (Suppl. Fig 4)
Xf PD 1792	X. fastidiosa Temecula1	B (Suppl. Fig 4)
Xf D934 12725	X. fastidiosa subsp. sandyi Ann-1	B (Suppl. Fig 4)
Xf D934 00810	X. fastidiosa subsp. sandyi Ann-1	B (Suppl. Fig 4)
Xf P303 05900	X. fastidiosa MUL0034	B (Suppl. Fig 4)
Xf XfasM23 1326	X. fastidiosa M23	B (Suppl. Fig 4)
Xf XFLM 00250	X. fastidiosa subsp. fastidiosa GB514	B (Suppl. Fig 4)
Xf PD 2118	X. fastidiosa Temecula1	B (Suppl. Fig 4)
Xf XF 2196	X. fastidiosa 9a5c	B (Suppl. Fig 4)
Pb PSEBR _a4300	Pseudomonas brassicacearum subsp. brassicacearum NFM421	B (Suppl. Fig 4)
Xf RA12 11155	X. fastidiosa CoDiRO	B (Suppl. Fig 4)
Xf RA12 11125	X. fastidiosa CoDiRO	B (Suppl. Fig 4)
Rs RPSI07 mp1112	Ralstonia solanacearum PSI07	B (Suppl. Fig 4)
Rs CMR15 mp20179	Ralstonia solanacearum CMR15	B (Suppl. Fig 4)
Rs RSPO m00925	Ralstonia solanacearum Po82	B (Suppl. Fig 4)
Xf D934 12795	X. fastidiosa subsp. sandyi Ann-1	B (Suppl. Fig 4)
Xf XFLM 00285	X. fastidiosa subsp. fastidiosa GB514	B (Suppl. Fig 4)
Xf P303 05905	X. fastidiosa MUL0034	B (Suppl. Fig 4)
Xf XfasM23 2221	X. fastidiosa M23	B (Suppl. Fig 4)
Xf XFHB 12885	X. fastidiosa Hib4	B (Suppl. Fig 4)
Xt AB672 07145	Xylella taiwanensis	B (Suppl. Fig 4)
Sl BIZ42 03210	Stenotrophomonas sp. LM091	B (Suppl. Fig 4)
Ls GOY17 09630	Lysobacter soli	B (Suppl. Fig 4)
